# Multimodal Human Scalp Atlas Defines Cell Landscape and Lineage Architecture In Situ

**DOI:** 10.64898/2026.06.29.735239

**Authors:** Edward B. Li, Christopher M. Stephens, Meredith Klay, Adrian Carcamo, Jimin Han, Victor L. Quan, Maria L. Colavincenzo, Ross L. Pearlman, Simon S. Yoo, Dongmei Wang, Nicolas Tissot, Thomas Bornschlögl, Inês Sequeira, Rui Yi

## Abstract

Human scalp hair has an extraordinary ability to grow continuously for years while maintaining structural and functional integrity. However, the cell states and lineage organization that enable this capacity and how they are disrupted in inflammatory hair loss disorders remain poorly defined in humans. Here we establish a high-resolution, multimodal atlas of human scalp by integrating deep-coverage spatial transcriptomics with single-cell RNA-seq and multiomics data. This reference resolves spatially organized epithelial and mesenchymal states and links *in situ* transcriptional programs to chromatin accessibility dynamics and lineage trajectories at single-cell resolution, revealing human-specific principles of tissue organization and previously unrecognized features of hair follicle architecture and lineage progression. We validate key aspects of matrix cell organization and cell activities using live imaging, connecting molecularly defined cell states to dynamic cell behaviors and lineage progression in the matrix. Leveraging the atlas as a spatial reference, we project patient scRNA-seq profiles from alopecia areata and lichen planopilaris onto defined cell compartments, resolving disease-specific perturbations in fibroblasts, epithelial and immune populations. This comparison delineates distinct cellular programs associated with non-scarring versus scarring hair loss and highlights compartment- and state-specific pathways with diagnostic and therapeutic potential. Together, this work provides a foundational resource for human hair biology and establishes a generalizable framework for spatially resolved, multimodal interrogation of tissue organization and disease in complex human tissues.
