## Supplementary Table S1 for "Multimodal Human Scalp Atlas Defines Cell Landscape and Lineage Architecture In Situ"

### Sheet: Sheet1
Sample ID	Donor ID	Sex	Age	Race/Ethnicity	Source	Condition	Isolation	Single Cell	Multiomics	Spatial
A5	1	M	37	White	Surgical	Control	FUE + Punch	v3.1
B6	2	F	34	White	Surigcal	Control	FUE	v3.1
B7	3	F	70	White	Surgical	Control	FUE + Bulb	v3.1
C5	9	F	45	White	Biopsy	Control	FUE + Bulb
E1	4	F	54	White	Biopsy	Control	Punch	v4		HD
E3	5	M	34	Asian	Biopsy	Control	Punch + Bulb	v4		HD
X1	10	F	25	Asian	Biopsy	Control	Punch			HD
H3	6	F	34	White	Biopsy	Control	Punch	v4
H5	7	M	19	Asian	Biopsy	Control	Punch	v4
H6	8	M	20	Asian	Biopsy	Control	Punch	v4
H1	11	F	55	White	Biopsy	LPP	Punch	v4
G1	12	F	75	Black	Biopsy	LPP	Punch	v4
G3	13	F	47	White	Biopsy	LPP	Punch	v4
J6	14	F	72	Hispanic	Biopsy	LPP	Punch	v4
