## Supplementary Table S12 for "Multimodal Human Scalp Atlas Defines Cell Landscape and Lineage Architecture In Situ"

### Sheet: Supplementary Table S13 - memB 
baseMean	log2FoldChange	lfcSE	stat	pvalue	padj	gene
38.607	7.12746	1.44494	4.9327	8.1102e-07	0.00252389	MIR155HG
21.2369	6.25154	1.36624	4.57572	4.74584e-06	0.00281465	TNF
11.7737	5.4339	1.24724	4.35675	1.32006e-05	0.00456449	SETBP1
17.4201	5.02067	1.30777	3.83912	0.000123478	0.0205337	ELL2
8.54714	4.9926	1.26718	3.93992	8.15077e-05	0.0169428	AMD1
14.6977	4.79455	1.23111	3.89449	9.84043e-05	0.0191396	SOX5
7.02117	4.73878	1.31511	3.60333	0.000314164	0.0259874	KDM6B
13.6756	4.68012	1.24658	3.75437	0.00017378	0.0227937	JUN
6.40776	4.59484	1.2643	3.6343	0.000278731	0.0256539	CDKN2D
6.3396	4.59372	1.30317	3.52502	0.000423448	0.0265834	ZNRF2
6.69647	4.54895	1.32564	3.43152	0.000600199	0.0275986	CSGALNACT1
6.06267	4.48685	1.25849	3.56528	0.000363473	0.0265834	CHD6
5.87381	4.43728	1.25498	3.53573	0.000406645	0.0265834	ARFGAP3
11.3075	4.40912	1.22451	3.60073	0.000317327	0.0259874	PPP3R1
5.5854	4.40007	1.26862	3.46838	0.000523598	0.0275986	PIK3R1
5.61379	4.38743	1.28487	3.4147	0.000638528	0.0275986	TIAM2
5.5046	4.38587	1.28156	3.42229	0.000620953	0.0275986	ATF2
5.46926	4.37685	1.30151	3.36291	0.000771253	0.0287183	BCL10-AS1
5.4594	4.36969	1.2737	3.43071	0.000601999	0.0275986	CYSLTR1
5.36286	4.33786	1.26718	3.42323	0.000618814	0.0275986	NR1D2
5.59373	4.32807	1.26205	3.4294	0.000604908	0.0275986	SPCS1
10.4239	4.29828	1.22699	3.5031	0.000459885	0.0265834	ATXN1
5.34115	4.27087	1.28828	3.31518	0.000915852	0.0287183	DCAF5
10.5073	4.2702	1.23283	3.46372	0.000532753	0.0275986	RHOQ
5.2041	4.26289	1.30942	3.25556	0.00113169	0.0302701	TBXAS1
5.0607	4.24232	1.27749	3.32083	0.000897503	0.0287183	AHR
5.12746	4.24082	1.2612	3.36252	0.000772353	0.0287183	CASK
5.18765	4.23608	1.2627	3.35477	0.000794311	0.0287183	THADA
4.98616	4.20586	1.26801	3.31689	0.000910262	0.0287183	GNAI3
9.44833	4.17847	1.26976	3.29075	0.000999202	0.0287918	RAB3GAP2
4.95748	4.13602	1.26742	3.26334	0.00110108	0.0301895	LBH
4.86339	4.12777	1.29133	3.19652	0.00139096	0.0321533	GSTK1
4.77343	4.11113	1.27283	3.22991	0.00123828	0.0313956	ZBTB18
4.71801	4.11038	1.26471	3.25007	0.00115378	0.0302721	DENND1B
4.46877	4.09824	1.30145	3.14898	0.00163842	0.0354091	NAA16
4.56007	4.08313	1.32325	3.08567	0.00203093	0.03832	NAPSB
4.50329	4.0731	1.27477	3.19516	0.00139751	0.0321533	AP1G1
4.69968	4.05702	1.32803	3.05491	0.00225125	0.0393589	KCNH8
4.81834	4.0468	1.31371	3.08043	0.002067	0.03832	MNAT1
53.4232	4.01194	0.882214	4.54758	5.4267e-06	0.00281465	KLF6
4.41129	4.00792	1.2967	3.09086	0.00199575	0.03832	BCAR3
4.36279	4.00652	1.28019	3.12964	0.00175023	0.0358485	ORAI2
4.17099	4.00448	1.30118	3.07757	0.00208693	0.03832	SCAF4
4.40312	3.99813	1.32852	3.00946	0.0026171	0.0426883	TRAF1
4.3096	3.98307	1.27204	3.13123	0.00174073	0.0358485	SRSF1
8.28654	3.9778	1.23651	3.21696	0.00129557	0.0317465	OSBPL3
4.20623	3.97072	1.27618	3.1114	0.001862	0.037262	CCDC186
4.18823	3.97048	1.28286	3.09503	0.00196791	0.0382759	CCDC138
4.1075	3.95842	1.28703	3.07561	0.00210071	0.03832	FCRL3
14.1092	3.95467	1.10469	3.57989	0.000343735	0.0265834	INPP5F
8.16843	3.95006	1.21964	3.23871	0.00120071	0.0311384	RC3H1
4.09383	3.94289	1.29775	3.03825	0.00237959	0.0406884	EYA3
4.03449	3.9414	1.30183	3.02758	0.00246522	0.041469	ZBTB7A
3.92016	3.92274	1.33737	2.93317	0.00335519	0.0451937	STRN
8.53176	3.92181	1.22793	3.19383	0.00140398	0.0321533	IFNG-AS1
4.12775	3.91295	1.27362	3.07231	0.0021241	0.03832	DCK
4.06211	3.90737	1.30647	2.99078	0.00278262	0.0431449	NLK
7.81771	3.90275	1.26336	3.08918	0.00200707	0.03832	SP3
4.06166	3.90185	1.28191	3.04377	0.00233637	0.0403248	CARD8
3.91387	3.88949	1.29256	3.00913	0.00262001	0.0426883	TNIP2
3.85974	3.8877	1.30248	2.98486	0.00283713	0.0432801	PTPN12
3.87046	3.88528	1.31727	2.94949	0.00318295	0.0448205	CCDC107
40.7623	3.87214	0.837128	4.6255	3.73695e-06	0.00281465	DNAJB1
3.78862	3.86747	1.3417	2.88251	0.00394522	0.0462273	PSEN1
12.9779	3.86506	1.15467	3.34732	0.000815969	0.0287183	CD58
3.97872	3.85759	1.31856	2.9256	0.00343791	0.0451937	SEMA4D
3.89321	3.85227	1.28594	2.9957	0.00273819	0.0431449	KLHL28
3.82209	3.85072	1.30521	2.95028	0.0031749	0.0448205	MAPRE1
3.92463	3.84995	1.28821	2.98861	0.0028025	0.0431449	LRIF1
3.8425	3.84707	1.29645	2.9674	0.00300329	0.044295	ZNF721
3.82962	3.84087	1.28883	2.98011	0.00288146	0.043742	PDK3
3.77891	3.83782	1.29073	2.97336	0.00294557	0.0440702	DDT
3.70423	3.83364	1.31888	2.90674	0.00365219	0.0451937	TMX4
3.80628	3.81371	1.30178	2.92961	0.00339386	0.0451937	ZDHHC17
7.47482	3.80755	1.22599	3.10568	0.00189843	0.0375864	CERT1
7.32548	3.80724	1.23956	3.07144	0.00213026	0.03832	RRAS2
4.11231	3.7984	1.36566	2.78136	0.00541311	0.0483891	RGS1
3.59643	3.78759	1.31976	2.86991	0.00410587	0.0462273	TTC13
3.54819	3.78553	1.35007	2.80395	0.00504814	0.0478712	FAM193A
3.59342	3.7849	1.31975	2.86789	0.00413219	0.0462273	DYNC1I2
12.661	3.78112	1.09538	3.45189	0.000556677	0.0275986	TLN1
3.65293	3.77258	1.2897	2.92516	0.00344279	0.0451937	DIDO1
3.53271	3.76691	1.34925	2.79186	0.00524055	0.0482503	OSER1
100.142	3.75665	0.792479	4.74038	2.1332e-06	0.00281465	HSPH1
3.5699	3.75371	1.29561	2.89726	0.00376441	0.0457612	USP16
3.51453	3.75315	1.34752	2.78522	0.00534915	0.0483891	ACSL1
3.59462	3.74777	1.32723	2.82375	0.00474648	0.0477085	HDAC8
3.83953	3.74728	1.35235	2.77094	0.00558944	0.0488605	ENSG00000291207
3.47684	3.7382	1.32741	2.81615	0.00486024	0.0477934	FBXO7
3.57587	3.73517	1.31339	2.84391	0.00445637	0.0470109	RBM22
3.52973	3.7346	1.29959	2.87368	0.00405719	0.0462273	COPS3
3.59943	3.73447	1.29842	2.87616	0.00402544	0.0462273	SUDS3
3.49865	3.73187	1.30092	2.86864	0.00412235	0.0462273	ZNF10
12.338	3.71955	1.12739	3.29927	0.000969368	0.0287183	NFKBIZ
3.43459	3.71949	1.33132	2.79384	0.00520855	0.0482433	PBXIP1
7.34924	3.71539	1.25555	2.95918	0.00308458	0.0444408	ANTXR2
3.67888	3.71421	1.30111	2.85465	0.00430843	0.0463939	CUTA
129.595	3.7016	1.10464	3.35096	0.000805324	0.0287183	TXNIP
3.42617	3.69777	1.30407	2.83557	0.00457436	0.04761	GTF2F2
3.32886	3.69299	1.34504	2.74564	0.00603928	0.0497203	ZNF141
3.37285	3.67711	1.31437	2.79763	0.0051479	0.0482433	GINM1
3.39371	3.67292	1.33663	2.7479	0.00599781	0.0497203	RORA
6.83644	3.67274	1.2335	2.9775	0.00290605	0.0438226	GPATCH8
3.4739	3.67228	1.29868	2.8277	0.00468841	0.0476809	ACYP2
3.4671	3.6613	1.29855	2.81953	0.00480933	0.0477085	HCP5
3.40056	3.63857	1.29486	2.81001	0.00495393	0.0477934	MAP3K4
3.31621	3.63785	1.31188	2.773	0.00555425	0.0486897	PIK3C3
3.2788	3.60819	1.30388	2.76728	0.00565258	0.0492741	BCAS4
38.8216	3.59938	0.804435	4.47442	7.66187e-06	0.00340625	PIKFYVE
17.6186	3.59731	0.973457	3.69539	0.000219547	0.0256539	MAML2
21.6978	3.59394	0.900046	3.99306	6.52249e-05	0.0169428	DUSP1
6.73888	3.56612	1.22823	2.90346	0.00369062	0.0452522	ENSG00000227486
6.56563	3.54637	1.22337	2.89886	0.00374527	0.045707	FHIT
16.4763	3.54266	0.992647	3.5689	0.000358479	0.0265834	AHNAK
15.6941	3.54222	0.977958	3.62206	0.00029227	0.025987	MDFIC
29.7099	3.53969	0.922902	3.83539	0.000125367	0.0205337	PELI1
5.96519	3.51446	1.25291	2.80503	0.00503114	0.0478712	STX12
5.96987	3.49893	1.23184	2.8404	0.00450572	0.0472115	NAA15
15.7507	3.48464	1.01973	3.41721	0.000632654	0.0275986	TUBA1B
10.5231	3.4751	1.10616	3.14159	0.00168033	0.0358485	CDC42EP3
6.20649	3.46015	1.21875	2.83911	0.00452399	0.0472438	RALY
5.90658	3.45992	1.22111	2.83343	0.00460507	0.0476187	RREB1
28.131	3.43781	0.982153	3.50028	0.000464769	0.0265834	CMSS1
9.81177	3.43474	1.13767	3.0191	0.00253526	0.0419139	POU2F2
5.92035	3.43286	1.21672	2.82141	0.0047813	0.0477085	SNX1
5.88863	3.42906	1.22141	2.80747	0.00499326	0.0478712	UBE2J1
5.70481	3.42867	1.22962	2.7884	0.00529687	0.0483891	OIP5-AS1
26.982	3.42306	0.921614	3.7142	0.000203851	0.0253754	ZC3HAV1
5.96704	3.40908	1.24059	2.74795	0.00599691	0.0497203	NBDY
5.58469	3.40538	1.23977	2.74678	0.0060183	0.0497203	ARHGAP31
13.9168	3.38112	1.00854	3.35248	0.000800919	0.0287183	PPP2R5C
10.0882	3.37575	1.09452	3.08424	0.00204071	0.03832	PKIG
16.844	3.3736	0.964603	3.4974	0.000469822	0.0265834	OSBPL10
9.64617	3.37272	1.10849	3.04261	0.00234537	0.0403248	ATF4
9.69026	3.3704	1.13509	2.96929	0.00298488	0.044295	PMAIP1
13.5176	3.34312	1.01948	3.27923	0.00104089	0.0294478	CRIP1
10.5496	3.33843	1.09962	3.03598	0.00239755	0.0407715	RLF
9.05587	3.32272	1.14171	2.91029	0.00361096	0.0451937	TRAK1
12.682	3.28689	1.09927	2.99007	0.00278918	0.0431449	MARCKS
8.83059	3.24862	1.11621	2.9104	0.00360962	0.0451937	TFRC
9.34036	3.23913	1.09454	2.95935	0.00308292	0.0444408	DLG1
12.752	3.21619	0.958975	3.35378	0.000797169	0.0287183	NCOA1
13.3416	3.18343	0.985793	3.22931	0.00124089	0.0313956	CFLAR
8.16911	3.18157	1.15426	2.75637	0.00584473	0.0497203	RUNX3
8.60024	3.17202	1.10445	2.87203	0.0040785	0.0462273	EMB
282.967	3.15251	0.677102	4.65589	3.22583e-06	0.00281465	HSP90AA1
54.0123	3.11891	0.778271	4.00749	6.1368e-05	0.0169428	TSC22D3
8.0362	3.10577	1.10542	2.80958	0.00496056	0.0477934	SIK1
7.962	3.10313	1.11071	2.79383	0.00520879	0.0482433	SRSF3
11.8843	3.09387	0.960115	3.2224	0.00127121	0.0315987	EPC1
7.82279	3.08314	1.10975	2.77824	0.00546545	0.0483891	RIOK3
9.10481	3.07121	1.11544	2.75335	0.00589885	0.0497203	ENSG00000226571
8.09825	3.05677	1.10027	2.77819	0.00546635	0.0483891	PLEK
38.3652	3.0476	0.768809	3.96406	7.3686e-05	0.0169428	LRRFIP1
50.4931	3.04593	0.802239	3.79679	0.000146584	0.0207349	RALGPS2
16.3705	3.02164	0.830166	3.63981	0.000272844	0.0256539	CLK1
36.1693	3.02112	0.916478	3.29644	0.000979173	0.0287183	HSPB1
12.4672	3.01463	0.996926	3.02392	0.00249519	0.0417162	UBE2H
21.6921	3.00707	0.787956	3.81629	0.000135471	0.0207349	SFPQ
26.9135	2.98938	0.773311	3.86569	0.000110776	0.0202786	PPP1R15A
39.1508	2.95249	0.746611	3.95452	7.66876e-05	0.0169428	TAGLN2
11.2422	2.93192	0.936676	3.13013	0.00174729	0.0358485	GSPT1
10.377	2.92884	0.979372	2.99053	0.00278493	0.0431449	SECISBP2L
14.4725	2.92506	0.859162	3.40455	0.000662724	0.028252	CNTRL
19.0326	2.9165	0.802808	3.63288	0.000280281	0.0256539	HDAC9
10.1151	2.90309	0.998602	2.90716	0.00364729	0.0451937	SOS1
19.4183	2.89575	0.791193	3.65998	0.000252232	0.0256539	IER5
15.9528	2.89399	0.897503	3.2245	0.00126194	0.0315987	CCDC50
37.8921	2.89267	0.822225	3.5181	0.000434646	0.0265834	NFKBIA
49.4255	2.87328	0.813583	3.53164	0.000412988	0.0265834	HNRNPU
16.7069	2.86456	0.793155	3.6116	0.000304311	0.0259874	ITGA4
14.1176	2.86404	0.836617	3.42336	0.000618516	0.0275986	TRA2B
12.9639	2.86066	0.912049	3.13652	0.00170965	0.0358485	ARF6
11.2182	2.85531	0.969578	2.9449	0.00323061	0.0451937	TEX9
13.8732	2.84632	0.850478	3.34673	0.000817719	0.0287183	YTHDC1
15.395	2.80475	0.879799	3.18794	0.00143289	0.0323126	BCL2A1
19.2346	2.80337	0.827955	3.3859	0.00070945	0.0287183	KLF12
16.5959	2.80271	0.801059	3.49875	0.000467439	0.0265834	ATF6
18.3932	2.78689	0.792515	3.51652	0.000437243	0.0265834	TAGAP
12.4024	2.76543	0.896204	3.08572	0.00203059	0.03832	INTS6
30.58	2.76316	0.820195	3.3689	0.000754678	0.0287183	SERPINB9
13.2229	2.75984	0.839374	3.28797	0.00100912	0.0288108	OSBPL8
9.83538	2.75567	0.960129	2.87011	0.00410332	0.0462273	PCBP2
9.78251	2.75293	0.991388	2.77685	0.00548887	0.0483891	RBM8A
25.4744	2.74579	0.723082	3.79735	0.000146252	0.0207349	MEF2A
14.883	2.73851	0.841558	3.2541	0.00113753	0.0302701	SNX3
15.7167	2.73277	0.837733	3.2621	0.00110592	0.0301895	ARPC5
33.993	2.7318	0.740929	3.68699	0.000226924	0.0256539	CHD2
23.3116	2.73053	0.833425	3.27627	0.00105186	0.0294901	EMP3
10.6484	2.72841	0.928201	2.93946	0.00328781	0.0451937	BTG1-DT
15.3995	2.70641	0.818023	3.30848	0.000938053	0.0287183	SHOC2
22.641	2.6907	0.767488	3.50585	0.000455147	0.0265834	CHORDC1
50.4902	2.68992	0.805895	3.33781	0.000844423	0.0287183	HSPA8
13.9924	2.68241	0.834944	3.21268	0.00131501	0.0318154	EXOC4
95.8306	2.68149	0.729867	3.67394	0.000238839	0.0256539	EIF1
11.4659	2.67778	0.92026	2.9098	0.00361655	0.0451937	MORF4L2
15.6364	2.67174	0.772342	3.45926	0.000541658	0.0275986	FBXL17
20.5409	2.67138	0.730906	3.6549	0.000257287	0.0256539	FUS
9.33438	2.66523	0.949791	2.80612	0.00501417	0.0478712	CNOT4
9.25692	2.65481	0.953509	2.78425	0.00536514	0.0483891	PCNP
16.7771	2.65262	0.804778	3.29609	0.000980396	0.0287183	EIF5
47.1586	2.64834	0.748544	3.53798	0.000403196	0.0265834	SWAP70
9.30444	2.64033	0.939451	2.8105	0.00494638	0.0477934	TNKS
32.9955	2.63974	0.753879	3.50154	0.000462572	0.0265834	USP15
14.8301	2.62002	0.943443	2.77708	0.00548498	0.0483891	HIPK2
15.4675	2.61993	0.937606	2.79428	0.00520152	0.0482433	CEMIP2
15.4278	2.61723	0.794496	3.29421	0.000987003	0.0287183	MTSS1
11.9248	2.6112	0.84951	3.07377	0.00211374	0.03832	OFD1
121.932	2.60691	0.91035	2.86363	0.00418819	0.0462562	IGKC
9.07738	2.60512	0.935666	2.78424	0.00536537	0.0483891	SLTM
10.4955	2.60341	0.945133	2.75455	0.00587735	0.0497203	RCOR1
16.4078	2.59555	0.772963	3.35792	0.000785318	0.0287183	SUMO2
13.319	2.5952	0.882921	2.93933	0.00328921	0.0451937	INPP5A
15.6191	2.59472	0.784336	3.30817	0.000939067	0.0287183	ITGB1
9.79998	2.59378	0.921639	2.81431	0.00488814	0.0477934	PPM1K
11.6118	2.59359	0.891451	2.9094	0.00362122	0.0451937	TUBB
34.3262	2.59314	0.658248	3.93946	8.16649e-05	0.0169428	CD53
22.8726	2.58289	0.782572	3.30052	0.000965058	0.0287183	KLF2
14.0543	2.54292	0.819696	3.10228	0.00192039	0.0375864	IFT57
10.7429	2.53228	0.86176	2.93849	0.00329812	0.0451937	RASSF3
11.1463	2.51656	0.877658	2.86735	0.00413919	0.0462273	SMYD3
21.2561	2.51579	0.721362	3.48756	0.000487452	0.0270884	XIST
28.9383	2.51526	0.67047	3.75149	0.000175787	0.0227937	ELMO1
35.253	2.51499	0.784919	3.20414	0.00135466	0.031937	TRIO
17.9538	2.51419	0.759874	3.30869	0.000937336	0.0287183	SNX29
20.872	2.50983	0.738154	3.40014	0.00067351	0.0283238	MORF4L1
28.5233	2.50937	0.752339	3.33542	0.000851712	0.0287183	HSPE1
22.858	2.50409	0.760178	3.29409	0.000987423	0.0287183	SON
21.9451	2.50403	0.697001	3.59257	0.00032743	0.0261272	ADK
10.4166	2.5026	0.878194	2.84972	0.00437582	0.0467957	PDS5A
13.5535	2.50253	0.814007	3.07434	0.00210972	0.03832	SMG1
18.4954	2.50172	0.751843	3.32746	0.000876429	0.0287183	USP3
12.9442	2.496	0.830752	3.0045	0.00266014	0.0428931	FUBP1
18.0979	2.48755	0.840552	2.95942	0.00308218	0.0444408	IRF4
71.6955	2.45899	0.775701	3.17002	0.00152429	0.0336425	LINC-PINT
19.6205	2.45585	0.724103	3.39158	0.000694909	0.0287183	IER2
11.3532	2.44802	0.847432	2.88875	0.00386777	0.0461168	SSBP2
14.9003	2.43287	0.775463	3.13732	0.001705	0.0358485	CTSS
10.7169	2.43045	0.840809	2.8906	0.00384502	0.0461168	ZDHHC20
19.1996	2.42131	0.763671	3.17062	0.00152114	0.0336425	DNAJB6
15.9829	2.41344	0.769866	3.13489	0.00171919	0.0358485	USP6NL
57.9879	2.41252	0.752165	3.20743	0.00133927	0.0318154	HSPA1B
20.0247	2.41217	0.724571	3.3291	0.000871257	0.0287183	MCL1
17.6914	2.41205	0.771166	3.1278	0.00176121	0.0358485	CACYBP
38.9377	2.40468	0.700861	3.43103	0.000601293	0.0275986	FAM107B
18.3414	2.40351	0.795197	3.02253	0.00250672	0.0417162	SMIM14
58.6242	2.38669	0.655854	3.63906	0.00027363	0.0256539	ARHGAP24
10.2983	2.37852	0.846536	2.80971	0.00495858	0.0477934	ENSG00000289901
10.2157	2.37243	0.851839	2.78507	0.00535162	0.0483891	GPSM3
15.385	2.35905	0.754273	3.12759	0.00176248	0.0358485	GDI2
12.3345	2.35299	0.807305	2.91462	0.00356122	0.0451937	BOD1L1
11.726	2.3502	0.819204	2.86888	0.00411926	0.0462273	MYH9
16.2043	2.34497	0.721723	3.24913	0.00115758	0.0302721	AKAP9
25.7571	2.33641	0.731594	3.19359	0.00140516	0.0321533	RNF19A
38.6891	2.32069	0.701697	3.30726	0.000942137	0.0287183	PTPN1
13.4532	2.31972	0.793959	2.92171	0.00348112	0.0451937	PHACTR1
20.1999	2.30502	0.708373	3.25397	0.00113805	0.0302701	ZSWIM6
14.8078	2.29937	0.775657	2.96442	0.00303252	0.0444338	UBALD2
25.8003	2.29589	0.651027	3.52657	0.000420987	0.0265834	TBC1D5
41.6147	2.29023	0.659099	3.47479	0.000511247	0.0275986	RBM39
18.9323	2.2901	0.746141	3.06926	0.00214589	0.0383793	STAG1
40.6606	2.28126	0.665228	3.4293	0.000605149	0.0275986	HERPUD1
11.935	2.28074	0.782773	2.91367	0.00357207	0.0451937	TCP1
14.9737	2.26871	0.793215	2.86014	0.00423454	0.0462562	ATP11B
14.5292	2.26773	0.754072	3.00732	0.00263563	0.0427192	FBXW11
12.4028	2.26504	0.792119	2.85947	0.00424347	0.0462562	LPXN
11.4151	2.26439	0.81471	2.77937	0.00544637	0.0483891	ISG20
21.5371	2.25903	0.754558	2.99385	0.00275485	0.0431449	BASP1
12.4727	2.25511	0.770529	2.92671	0.00342569	0.0451937	AFF4
35.9734	2.25411	0.658669	3.42222	0.000621114	0.0275986	SRGN
14.4704	2.25372	0.750757	3.00194	0.00268268	0.0430336	BLK
15.9571	2.23887	0.779828	2.87098	0.00409207	0.0462273	ESYT2
15.5207	2.23762	0.767186	2.91666	0.003538	0.0451937	USPL1
13.5702	2.2324	0.767838	2.90739	0.00364463	0.0451937	GADD45B
41.6677	2.22929	0.754088	2.95627	0.00311383	0.0446375	ATP2B1
17.1111	2.22462	0.693245	3.20899	0.00133202	0.0318154	ANP32B
11.3816	2.22087	0.806004	2.75541	0.00586184	0.0497203	VPS13B
36.3058	2.21393	0.713371	3.10348	0.00191259	0.0375864	JUNB
11.6048	2.21024	0.799171	2.76567	0.00568058	0.0493798	GPCPD1
10.8632	2.20839	0.803924	2.74701	0.00601413	0.0497203	ZNF267
12.7196	2.20586	0.779391	2.83023	0.00465146	0.0476774	COP1
26.6702	2.2006	0.667008	3.29921	0.00096959	0.0287183	SRPK2
43.0071	2.19572	0.75554	2.90616	0.00365899	0.0451937	PTGES3
50.2914	2.19402	0.778231	2.81924	0.00481378	0.0477085	ANKRD12
16.9736	2.18838	0.753028	2.9061	0.00365965	0.0451937	FXR1
17.3056	2.18678	0.701406	3.11771	0.00182263	0.0368313	SRSF11
10.9451	2.18586	0.79255	2.75801	0.00581549	0.0497203	ARPC1B
11.3804	2.17944	0.770349	2.82916	0.00466705	0.0476774	CAPZB
15.683	2.17272	0.743275	2.92317	0.00346492	0.0451937	ZFP36
21.8477	2.15628	0.653256	3.30081	0.000964058	0.0287183	EVI2B
32.1117	2.15496	0.729265	2.95498	0.00312692	0.0446375	EIF4A2
65.2707	2.15352	0.65914	3.26718	0.00108626	0.0301826	BIRC3
15.7555	2.14991	0.69971	3.07257	0.00212225	0.03832	MSN
19.0268	2.14748	0.736415	2.91612	0.00354409	0.0451937	NR4A1
45.3019	2.13615	0.642771	3.32335	0.000889433	0.0287183	UBC
12.4668	2.13589	0.74725	2.85833	0.00425873	0.0462562	PPP1R2
26.4131	2.12545	0.674968	3.14897	0.00163847	0.0354091	ARIH1
27.5281	2.12515	0.632545	3.35969	0.000780311	0.0287183	PIP4K2A
13.8866	2.11912	0.771595	2.74641	0.00602509	0.0497203	FAM3C
13.2782	2.11499	0.743321	2.84532	0.00443664	0.0470109	SKP1
25.9094	2.11481	0.710486	2.97657	0.00291493	0.0438226	CLIC1
21.3113	2.11261	0.748982	2.82064	0.00479275	0.0477085	RSRC2
15.5077	2.11174	0.753312	2.80327	0.00505877	0.0478712	DGKD
17.9809	2.10715	0.736327	2.8617	0.00421378	0.0462562	S100A10
51.0844	2.10279	0.745618	2.82019	0.00479947	0.0477085	AKAP13
22.979	2.09913	0.726616	2.8889	0.00386587	0.0461168	ZHX2
19.703	2.09885	0.715578	2.93309	0.00335611	0.0451937	PHIP
40.3654	2.09806	0.731806	2.86696	0.00414441	0.0462273	EIF2AK3
16.2523	2.09452	0.728744	2.87415	0.0040511	0.0462273	KAT6A
97.1042	2.09282	0.735754	2.84445	0.00444881	0.0470109	RPS21
4678.32	2.07892	0.471032	4.41354	1.01695e-05	0.00395594	MALAT1
22.0241	2.07629	0.744738	2.78794	0.0053044	0.0483891	IGLC2
17.9233	2.07568	0.69939	2.96784	0.00299897	0.044295	SLC38A2
17.4165	2.07161	0.691911	2.99404	0.00275306	0.0431449	STAG2
14.5553	2.07089	0.724661	2.85774	0.00426668	0.0462562	LITAF
29.9077	2.06724	0.651284	3.17411	0.00150299	0.0336425	RAB8B
49.8034	2.06566	0.714304	2.89184	0.00382989	0.0461168	STK17B
46.9029	2.06501	0.705441	2.92726	0.00341959	0.0451937	DNAJA1
14.2	2.05924	0.720297	2.85888	0.00425138	0.0462562	RICTOR
24.5321	2.05905	0.661975	3.11047	0.00186789	0.037262	RHOA
12.5055	2.05864	0.737324	2.79204	0.00523766	0.0482503	NCOA2
19.9361	2.05286	0.66982	3.0648	0.00217816	0.038638	IQGAP1
27.4326	2.05211	0.692453	2.96354	0.00304126	0.0444338	ZFAS1
94.2367	2.04853	0.745843	2.74659	0.00602175	0.0497203	JUND
63.3694	2.04662	0.726991	2.8152	0.00487474	0.0477934	ACTG1
36.5	2.0424	0.634176	3.22056	0.00127938	0.0315987	SIK3
50.3128	2.04111	0.673736	3.02954	0.00244929	0.0414249	CD44
12.9202	2.03802	0.729023	2.79555	0.00518113	0.0482433	CCNL1
28.0918	2.03535	0.681238	2.98771	0.00281073	0.0431449	HNRNPC
14.8366	2.03479	0.693067	2.93593	0.00332554	0.0451937	ATP5MG
17.4958	2.03274	0.66383	3.06214	0.0021976	0.038638	FUT8
18.0026	2.01791	0.724831	2.78397	0.00536974	0.0483891	KMT2A
42.6937	2.00806	0.621335	3.23184	0.00122995	0.0313956	H3-3B
27.518	2.00682	0.655155	3.06313	0.00219035	0.038638	ZMYM2
29.9867	2.0029	0.623657	3.21154	0.00132026	0.0318154	ZFAND3
22.2047	2.0024	0.663514	3.01787	0.00254554	0.0419139	CNOT6L
14.0458	2.0022	0.694528	2.88283	0.00394121	0.0462273	TAOK3
27.6431	2.00104	0.716233	2.79384	0.00520856	0.0482433	RAP1B
23.9342	1.99723	0.63302	3.15508	0.00160452	0.0351639	SF3B1
69.221	1.9885	0.699861	2.84128	0.00449333	0.0472115	RPL38
91.8544	1.96898	0.716899	2.74652	0.00602315	0.0497203	RPL22
25.5338	1.96536	0.666003	2.95098	0.00316771	0.0448205	CCNI
19.1415	1.96052	0.66682	2.9401	0.00328102	0.0451937	TCF12
20.4288	1.95459	0.703127	2.77985	0.0054384	0.0483891	QKI
20.3336	1.95026	0.707736	2.75563	0.00585784	0.0497203	BAZ1A
17.8736	1.94348	0.677686	2.86782	0.00413311	0.0462273	DUSP2
26.4896	1.93547	0.683265	2.83268	0.00461597	0.0476187	CMTM6
14.4389	1.93213	0.68303	2.82877	0.00467275	0.0476774	TPR
15.2149	1.91152	0.692915	2.75867	0.0058037	0.0497203	RNASEK
19.6961	1.91098	0.664718	2.87487	0.00404189	0.0462273	MAP3K2
29.6378	1.90985	0.666983	2.86342	0.00419094	0.0462562	CELF2
27.7997	1.90723	0.673379	2.83232	0.00462109	0.0476187	WIPF1
22.2299	1.89727	0.673826	2.81567	0.00486757	0.0477934	RPL36AL
22.5426	1.89345	0.621651	3.04584	0.00232032	0.0403248	ZCCHC7
19.3493	1.89289	0.633641	2.98731	0.0028144	0.0431449	STX7
17.7793	1.88623	0.661377	2.85197	0.00434488	0.046625	RBM25
15.1318	1.88516	0.670349	2.81221	0.00492019	0.0477934	RABEP1
31.261	1.88397	0.643244	2.92886	0.00340206	0.0451937	TPM3
18.3781	1.87571	0.64608	2.90322	0.00369346	0.0452522	YWHAB
464.866	1.87115	0.643303	2.90865	0.00362987	0.0451937	MT-CO1
52.6487	1.84219	0.577619	3.18929	0.00142624	0.0323126	DDX5
24.0561	1.84149	0.641412	2.87099	0.00409187	0.0462273	TRA2A
14.8999	1.84148	0.663914	2.77366	0.00554288	0.0486897	ATP5MC2
26.1133	1.82688	0.620873	2.94243	0.00325646	0.0451937	YPEL5
29.4769	1.82377	0.650845	2.80215	0.00507632	0.0478712	RAP1A
18.0475	1.8142	0.62746	2.89134	0.00383602	0.0461168	MAP3K1
29.4527	1.81171	0.636728	2.84534	0.00443643	0.0470109	SLC25A6
43.9492	1.79932	0.646703	2.7823	0.00539754	0.0483891	HNRNPA3
29.2677	1.79163	0.65252	2.74572	0.00603791	0.0497203	SET
18.6509	1.78628	0.632777	2.82293	0.00475872	0.0477085	BIRC6
33.9713	1.78272	0.645539	2.7616	0.0057519	0.0497203	SAMSN1
27.6924	1.75975	0.639042	2.75372	0.00589215	0.0497203	CDC42
26.3944	1.75531	0.626293	2.8027	0.00506761	0.0478712	ARID4B
23.4431	1.74903	0.636105	2.74959	0.00596707	0.0497203	ATP5F1E
45.8215	1.7422	0.605418	2.87769	0.00400601	0.0462273	OAZ1
33.9068	1.74029	0.615856	2.8258	0.0047162	0.0477085	ADAM7-AS1
33.975	1.72522	0.603922	2.85669	0.00428078	0.0462562	DDX3X
55.7601	1.64436	0.596705	2.75573	0.00585621	0.0497203	ARHGAP15
